# Multi-Omic, Multi-Tissue Responses to Acute Exercise in Sedentary Adults: Findings from the Molecular Transducers of Physical Activity Consortium

**DOI:** 10.64898/2026.02.27.702183

**Authors:** MoTrPAC Study Group, Daniel H. Katz, Christopher A. Jin, Gina M. Many, Gregory R. Smith, Hasmik Keshishian, Natalie M. Clark, Gayatri Iyer, Cheehoon Ahn, Malene E. Lindholm, Tyler J. Sagendorf, Nikolai G. Vetr, David Amar, Jacob L. Barber, Anna R. Brandt, Paul M. Coen, Yongchao Ge, Patrick Hart, Fang-Chi Hsu, Byron C. Jaeger, David Jimenez-Morales, Damon T. Leach, D. R. Mani, Shruti Marwaha, Samuel Montalvo, Hanna Pincas, Prashant Rao, James A. Sanford, Kevin S. Smith, Gaurav Tiwari, Anne Marie Weitzel, Joshua N. Adkins, Euan A. Ashley, Steven A. Carr, Michael E. Miller, Stephen B. Montgomery, Venugopalan D. Nair, Jeremy M. Robbins, Michael P. Snyder, Lauren M. Sparks, Russell Tracy, Martin J. Walsh, Matthew T. Wheeler, Ashley Y. Xia, Stuart C. Sealfon, Robert E. Gerszten, Scott Trappe, Charles F. Burant, Bret H. Goodpaster, Hiba Abou Assi, Mary Anne S. Amper, Brian J. Andonian, Isaac K. Attah, Alicia Belangee, Bryan C. Bergman, Daniel H. Bessesen, Sue C. Bodine, Gerard A. Boyd, Nicholas T. Broskey, Thomas W. Buford, Toby L. Chambers, Clarisa Chavez Martinez, Maria Chikina, Alex Claiborne, Zachary S. Clayton, Clary B. Clish, Katherine A. Collins-Bennett, Dan M. Cooper, Tiffany M. Cortes, Gary R. Cutter, Matthew Douglass, Sara E. Espinoza, Charles R. Evans, Facundo M. Fernandez, Johanna Y. Fleischman, Daniel E. Forman, Will A. Fountain, David A. Gaul, Catherine Gervais, Aaron H. Gouw, Kevin J. Gries, Marina A. Gritsenko, Fadia Haddad, Joshua R. Hansen, Trevor Hastie, Zhenxin Hou, Joseph A. Houmard, Kim M. Huffman, Ryan P. Hughes, Chelsea M. Hutchinson-Bunch, Olga Ilkayeva, John M. Jakicic, Catherine M. Jankowski, Pierre M. Jean-Beltran, Neil M. Johannsen, Johanna L. Johnson, Maureen T. Kachman, Erin E. Kershaw, Wendy M. Kohrt, William E. Kraus, Dillon J. Kuszmaul, Bridget Lester, Minghui Lu, Colleen E. Lynch, Nada Marjanovic, Sandra T. May, Edward L. Melanson, Nikhil Milind, Matthew E. Monroe, Cristhian Montenegro, Ronald J. Moore, Kerrie L. Moreau, Nicolas Musi, Masatoshi Naruse, Christopher B. Newgard, Bradley C Nindl, German Nudelman, Nora-Lovette Okwara, Eric A. Ortlund, Vladislav A. Petyuk, Paul D. Piehowski, David Popoli, Wei-Jun Qian, Shlomit Radom-Aizik, Tuomo Rankinen, Abraham Raskind, Alexander Raskind, Blake B. Rasmussen, Ulrika Raue, Eric Ravussin, R. Scott Rector, W. Jack Rejeski, Joseph Rigdon, Stas Rirak, Ethan Robbins, Margaret Robinson, Kaitlyn R. Rogers, Renee J. Rogers, Jessica L. Rooney, Irene E. Schauer, Robert S. Schwartz, Courtney G. Simmons, Chad M. Skiles, Tanu Soni, Maja Stefanovic-Racic, Cynthia L. Stowe, Andrew M. Stroh, Yifei Sun, Kristen J. Sutton, Anna Thalacker-Mercer, Robert Tibshirani, Todd A. Trappe, Mital Vasoya, Caroline S. Vincenty, Elena Volpi, Alexandria Vornholt, Katie L. Whytock, Angela Wiggins, Yilin Xie, Gilhyeon Yoon, Jay Yu, Xuechen Yu, Elena Zaslavsky, Zidong Zhang, Bingqing Zhao, Jimmy Zhen

## Abstract

Regular physical activity represents one of the most effective strategies for maintaining human health, yet the underlying molecular transducers of these benefits remain incompletely understood. Multi-omic assays provide new opportunities to study coordinated molecular responses of body tissues to different exercise modalities. The Molecular Transducers of Physical Activity Consortium (MoTrPAC) was established to address this need by creating a molecular map of the response to physical activity. Described here is the first human cohort of MoTrPAC: sedentary adults enrolled prior to study suspension during the COVID-19 pandemic (N=175) randomized to either endurance or resistance exercise, or non-exercise control. We detail the global acute molecular response in skeletal muscle, adipose tissue, and blood, integrated at multiple levels: tissue, exercise modality, timepoint, and omic category. These analyses characterize key molecular pathways, identify central regulators, and implicate novel candidate exerkines in mediating multi-organ exercise effects.
