## Supplementary Table 1 for "Multi-Omic, Multi-Tissue Responses to Acute Exercise in Sedentary Adults: Findings from the Molecular Transducers of Physical Activity Consortium"

### Sheet: Legend
Supplementary Table 1: Participant numbers
Participants per randomization group
Number of participants randomized into control (CON), endurance exercise (EE), and resistance exercise (RE) groups for each temporal sampling profile
Values are n (%) within column. All participants provided a pre-exercise basline sample (0 hours). To reduce biopsy burden, post-exercise temporal windows were defined as Early (15_30_45 minutes), Middle (3.5_4 hours), and Late (24 hours). The Temporal sampling profile categories are mutually exclusive: Early, Middle, and Late indicate participants sampled only in that single window; "All" indica…
Participants per group randomization and sex
Number of male and female participants randomized into CON, EE and RE groups for each temporal sampling profile
Values are n (%) within column. Same as above, but divided by sex
Participants per tissue and omics assay
Number of participants for which samples were analyzed by omics assays for each tissue and time point. Numbers are plotted in Fig. 1c
assay: Name of omics assay
epigen-atac-seq	atac-seq
epigen-methylcap-seq	Methyl Capture
transcript-rna-seq	rna-seq
prot-pr	Global Proteomics
prot-ol	Proximity extension assay-based technology for multiplexed protein analysis
prot-ph	Phophoproteomics
metab-t-acoa	Targeted Acyl-CoA
lab-conv	Clinical chemistry assays for conventional metabolites
metab-t-ka	Targeted Keto Acids
metab-t-nuc	Targeted Nucleotides
metab-t-oxylipneg	Targeted Oxylipins
metab-t-amines	Targeted Amines
metab-t-tca	Targeted Tricarboxylic Acid Cycle
metab-u-hilicpos	Untargeted HILIC-Positive
metab-u-lrpneg	Untargeted Lipidomics, Reversed-Phase Negative
metab-u-lrppos	Untargeted Lipidomics, Reversed-Phase Positive
metab-u-rppos	Untargeted Reversed-Phase Positive
metab-u-rpneg	Untargeted Reversed-Phase Negative
metab-u-ionpneg	Untargeted Ion-Pair Negative
randomgroupcode	Exercise or control group participant assigned to (ADUControl = CON, ADUEndur = EE, ADUResist = RE)
Outliers
Number of samples that were outliers and excluded from the analysis
assay: Name of omics assay
Named features
Number of observations measured for all features described in the manuscript. These numbers exclude any samples that were removed as outliers, or any samples that were not detected due to limitations in proteomic platforms
Tissue and assay indicate the respective tissue and omics assay. Each other column to the right corresponds to a group and timepoint combination. Any NA values indicate the timepoint was not run for the specific group by design.

### Sheet: Participants per group
Characteristic	Overall N = 175	CON N = 37	EE N = 65	RE N = 73
Temporal Sample Profile
Early	43 (25%)	10 (27%)	16 (25%)	17 (23%)
Middle	40 (23%)	8 (22%)	14 (22%)	18 (25%)
Late	50 (29%)	11 (30%)	20 (31%)	19 (26%)
All	42 (24%)	8 (22%)	15 (23%)	19 (26%)
Total	175	37	65	73

### Sheet: Participants per group and sex 
Characteristic	Overall		CON		EE		RE
	Female N = 126	Male N = 49	Female N = 31	Male N = 6	Female N = 46	Male N = 19	Female N = 49	Male N = 24
Temporal Sample Profile
Early	32 (25%)	11 (22%)	9 (29%)	1 (17%)	12 (26%)	4 (21%)	11 (22%)	6 (25%)
Middle	26 (21%)	14 (29%)	7 (23%)	1 (17%)	9 (20%)	5 (26%)	10 (20%)	8 (33%)
Late	39 (31%)	11 (22%)	10 (32%)	1 (17%)	15 (33%)	5 (26%)	14 (29%)	5 (21%)
All	29 (23%)	13 (27%)	5 (16%)	3 (50%)	10 (22%)	5 (26%)	14 (29%)	5 (21%)
Total	126	49	31	6	46	19	49	24

### Sheet: Paticipants per tissue and omic
		Adipose					Blood								Muscle
assay	randomGroupCode	pre_exercise	post_15_30_45_min	post_3.5_4_hr	post_24_hr		pre_exercise	during_20_min	during_40_min	post_10_min	post_15_30_45_min	post_3.5_4_hr	post_24_hr		pre_exercise	post_15_30_45_min	post_3.5_4_hr	post_24_hr
epigen-atac-seq	ADUControl						14				14	9	10		13	10	9	9
epigen-atac-seq	ADUEndur						14				13	11	8		13	8	9	6
epigen-atac-seq	ADUResist						9				9	9	9		10	10	9	9
epigen-methylcap-seq	ADUControl	14	2*	9	2*		11				14	10	10		13		8	10
epigen-methylcap-seq	ADUEndur	11	2	10			13				12	10	7		13		9	6
epigen-methylcap-seq	ADUResist	10		9			10				9	8	8		10		9	9
transcript-rna-seq	ADUControl	37	10	15	11		33	31	35	33	35	15	19		36	18	15	18
transcript-rna-seq	ADUEndur	62	16	27	19		58	56	54	59	60	27	28		64	27	25	31
transcript-rna-seq	ADUResist	73	16	35	18		66			61	68	33	36		71	34	34	35
prot-pr	ADUControl	6		6											35	17	12	18
prot-pr	ADUEndur	8		7											60	26	23	29
prot-pr	ADUResist	8		7											66	28	29	36
prot-ol	ADUControl						12	12	12	12	12	7	7
prot-ol	ADUEndur						13	14	12	14	12	5	7
prot-ol	ADUResist						18			16	18	8	7
prot-ph	ADUControl	6		6											35	17	12	18
prot-ph	ADUEndur	8		7											60	26	23	29
prot-ph	ADUResist	8		7											66	28	29	36
metab-t-acoa	ADUControl	35	9	13	10
metab-t-acoa	ADUEndur	59	15	23	19
metab-t-acoa	ADUResist	67	16	31	17
metab-t-amines	ADUControl	35	9	14	11		37	36	37	34	37	16	19		31	16	12	16
metab-t-amines	ADUEndur	54	16	22	17		65	63	58	64	64	28	33		59	24	21	29
metab-t-amines	ADUResist	71	16	33	17		72			68	72	35	38		65	24	27	32
metab-t-conv	ADUControl						37	36	37	34	37	16	19
metab-t-conv	ADUEndur						65	63	58	64	64	28	33
metab-t-conv	ADUResist						72			68	72	35	38
metab-t-imm-crt	ADUControl						37	36	37	34	37	16	19
metab-t-imm-crt	ADUEndur						65	63	58	64	64	28	33
metab-t-imm-crt	ADUResist						72			67	72	35	38
metab-t-ka	ADUControl	37	10	14	11
metab-t-ka	ADUEndur	62	15	25	20
metab-t-ka	ADUResist	69	16	32	17
metab-t-nuc	ADUControl	37	10	15	11										33	16	12	17
metab-t-nuc	ADUEndur	61	16	26	20										60	25	22	29
metab-t-nuc	ADUResist	72	16	34	17										66	24	29	34
metab-t-oxylipneg	ADUControl	37	10	15	11		37	36	37	34	37	16	19		30	15	10	14
metab-t-oxylipneg	ADUEndur	59	16	26	20		65	63	58	64	64	28	33		55	24	19	27
metab-t-oxylipneg	ADUResist	71	15	32	15		72			67	72	35	38		61	23	26	29
metab-t-tca	ADUControl	34	9	14	10		37	36	37	34	37	16	19		31	16	12	16
metab-t-tca	ADUEndur	50	14	19	17		65	63	58	64	64	28	33		59	24	21	29
metab-t-tca	ADUResist	67	14	32	16		72			68	72	35	38		65	24	27	32
metab-u-hilicpos	ADUControl	37	10	16	11		37	36	37	34	37	16	19		36	18	13	17
metab-u-hilicpos	ADUEndur	61	16	26	20		65	63	58	64	64	28	33		64	27	25	31
metab-u-hilicpos	ADUResist	73	16	34	17		72			68	72	35	38		71	32	34	35
metab-u-ionpneg	ADUControl	37	10	15	11		37	36	36	33	37	15	19		36	18	13	18
metab-u-ionpneg	ADUEndur	58	16	25	20		65	60	56	63	62	28	33		64	25	25	31
metab-u-ionpneg	ADUResist	70	14	33	17		72			68	71	35	37		70	31	33	34
metab-u-lrpneg	ADUControl	37	10	15	11		37	36	37	34	37	16	19		35	16	13	17
metab-u-lrpneg	ADUEndur	62	16	26	20		65	63	58	64	64	28	33		60	26	23	29
metab-u-lrpneg	ADUResist	72	16	34	17		72			68	72	35	38		68	28	29	35
metab-u-lrppos	ADUControl	37	10	15	11		37	36	37	34	37	16	19		35	16	13	17
metab-u-lrppos	ADUEndur	62	16	26	20		65	63	58	64	64	28	33		59	26	23	29
metab-u-lrppos	ADUResist	73	16	34	17		72			68	72	35	38		68	28	29	35
metab-u-rpneg	ADUControl	35	9	14	11		37	35	37	34	37	16	19		36	18	13	18
metab-u-rpneg	ADUEndur	60	16	24	18		62	63	58	64	62	28	33		64	25	25	31
metab-u-rpneg	ADUResist	70	14	33	16		70			67	71	35	37		71	30	33	34
metab-u-rppos	ADUControl	36	9	14	11		37	36	37	34	37	16	19		36	18	13	18
metab-u-rppos	ADUEndur	60	16	24	19		63	62	58	62	63	28	33		64	25	25	31
metab-u-rppos	ADUResist	69	14	33	16		70			67	70	34	38		71	30	33	34
*Not included in any differential analysis

### Sheet: Outliers
assay	adipose	blood	muscle
epigen-atac-seq		4	2
epigen-methylcap-seq		11
transcript-rna-seq	1	81	3
prot-pr	4
prot-ol		4
prot-ph	4
metab-t-acoa	7
metab-t-amines	3
metab-t-conv
metab-t-imm-crt
metab-t-ka
metab-t-nuc			1
metab-t-oxylipneg	8	1	7
metab-t-tca	9
metab-u-hilicpos			2
metab-u-ionpneg
metab-u-lrpneg	2		1
metab-u-lrppos	1		1
metab-u-rpneg		1
metab-u-rppos		2

### Sheet: Named Features
feature_id	tissue	assay	Gene	Control_pre_exercise	Control_during_20_min	Control_during_40_min	Control_post_10_min	Control_post_15_30_45_min	Control_post_3.5_4_hr	Control_post_24_hr	Endur_pre_exercise	Endur_during_20_min	Endur_during_40_min	Endur_post_10_min	Endur_post_15_30_45_min	Endur_post_3.5_4_hr	Endur_post_24_hr	Resist_pre_exercise	Resist_post_10_min	Resist_post_15_30_45_min	Resist_post_3.5_4_hr	Resist_post_24_hr
ACAA2	muscle	transcript-rna-seq		36				18	15	18	64				27	25	31	71		34	34	35
ACSL3	muscle	transcript-rna-seq		36				18	15	18	64				27	25	31	71		34	34	35
ADAMTS1	muscle	transcript-rna-seq		36				18	15	18	64				27	25	31	71		34	34	35
AMOT	muscle	transcript-rna-seq		36				18	15	18	64				27	25	31	71		34	34	35
ANGPTL4	muscle	transcript-rna-seq		36				18	15	18	64				27	25	31	71		34	34	35
AP2S1	muscle	transcript-rna-seq		36				18	15	18	64				27	25	31	71		34	34	35
AREG	muscle	transcript-rna-seq		36				18	15	18	64				27	25	31	71		34	34	35
BCKDHB	muscle	transcript-rna-seq		36				18	15	18	64				27	25	31	71		34	34	35
CBFA2T3	muscle	transcript-rna-seq		36				18	15	18	64				27	25	31	71		34	34	35
CCN1	muscle	transcript-rna-seq		36				18	15	18	64				27	25	31	71		34	34	35
CEBPB	muscle	transcript-rna-seq		36				18	15	18	64				27	25	31	71		34	34	35
CKB	muscle	transcript-rna-seq		36				18	15	18	64				27	25	31	71		34	34	35
CX3CL1	muscle	transcript-rna-seq		36				18	15	18	64				27	25	31	71		34	34	35
DBP	muscle	transcript-rna-seq		36				18	15	18	64				27	25	31	71		34	34	35
EGR1	muscle	transcript-rna-seq		36				18	15	18	64				27	25	31	71		34	34	35
FOSL2	muscle	transcript-rna-seq		36				18	15	18	64				27	25	31	71		34	34	35
FUT1	muscle	transcript-rna-seq		36				18	15	18	64				27	25	31	71		34	34	35
HADHA	muscle	transcript-rna-seq		36				18	15	18	64				27	25	31	71		34	34	35
HLX	muscle	transcript-rna-seq		36				18	15	18	64				27	25	31	71		34	34	35
HSP90AA1	muscle	transcript-rna-seq		36				18	15	18	64				27	25	31	71		34	34	35
HSPB1	muscle	transcript-rna-seq		36				18	15	18	64				27	25	31	71		34	34	35
HSPH1	muscle	transcript-rna-seq		36				18	15	18	64				27	25	31	71		34	34	35
INPP4B	muscle	transcript-rna-seq		36				18	15	18	64				27	25	31	71		34	34	35
JUN	muscle	transcript-rna-seq		36				18	15	18	64				27	25	31	71		34	34	35
LDHA	muscle	transcript-rna-seq		36				18	15	18	64				27	25	31	71		34	34	35
LRRC14B	muscle	transcript-rna-seq		36				18	15	18	64				27	25	31	71		34	34	35
LRRC25	muscle	transcript-rna-seq		36				18	15	18	64				27	25	31	71		34	34	35
MAFF	muscle	transcript-rna-seq		36				18	15	18	64				27	25	31	71		34	34	35
MLYCD	muscle	transcript-rna-seq		36				18	15	18	64				27	25	31	71		34	34	35
MYC	muscle	transcript-rna-seq		36				18	15	18	64				27	25	31	71		34	34	35
NAPA	muscle	transcript-rna-seq		36				18	15	18	64				27	25	31	71		34	34	35
NCL	muscle	transcript-rna-seq		36				18	15	18	64				27	25	31	71		34	34	35
NFYA	muscle	transcript-rna-seq		36				18	15	18	64				27	25	31	71		34	34	35
NR4A1	muscle	transcript-rna-seq		36				18	15	18	64				27	25	31	71		34	34	35
NR4A2	muscle	transcript-rna-seq		36				18	15	18	64				27	25	31	71		34	34	35
PDK4	muscle	transcript-rna-seq		36				18	15	18	64				27	25	31	71		34	34	35
PDLIM3	muscle	transcript-rna-seq		36				18	15	18	64				27	25	31	71		34	34	35
PER2	muscle	transcript-rna-seq		36				18	15	18	64				27	25	31	71		34	34	35
PFKFB4	muscle	transcript-rna-seq		36				18	15	18	64				27	25	31	71		34	34	35
PFKP	muscle	transcript-rna-seq		36				18	15	18	64				27	25	31	71		34	34	35
PITPNM1	muscle	transcript-rna-seq		36				18	15	18	64				27	25	31	71		34	34	35
PITX3	muscle	transcript-rna-seq		36				18	15	18	64				27	25	31	71		34	34	35
PPARGC1A	muscle	transcript-rna-seq		36				18	15	18	64				27	25	31	71		34	34	35
PREB	muscle	transcript-rna-seq		36				18	15	18	64				27	25	31	71		34	34	35
PRRT4	muscle	transcript-rna-seq		36				18	15	18	64				27	25	31	71		34	34	35
RAD9A	muscle	transcript-rna-seq		36				18	15	18	64				27	25	31	71		34	34	35
RXRA	muscle	transcript-rna-seq		36				18	15	18	64				27	25	31	71		34	34	35
SDC4	muscle	transcript-rna-seq		36				18	15	18	64				27	25	31	71		34	34	35
SDCBP	muscle	transcript-rna-seq		36				18	15	18	64				27	25	31	71		34	34	35
SLC25A5	muscle	transcript-rna-seq		36				18	15	18	64				27	25	31	71		34	34	35
SRF	muscle	transcript-rna-seq		36				18	15	18	64				27	25	31	71		34	34	35
SRSF11	muscle	transcript-rna-seq		36				18	15	18	64				27	25	31	71		34	34	35
STAT5B	muscle	transcript-rna-seq		36				18	15	18	64				27	25	31	71		34	34	35
TAMALIN	muscle	transcript-rna-seq		36				18	15	18	64				27	25	31	71		34	34	35
TFEB	muscle	transcript-rna-seq		36				18	15	18	64				27	25	31	71		34	34	35
TXNIP	muscle	transcript-rna-seq		36				18	15	18	64				27	25	31	71		34	34	35
O00622	muscle	prot-pr	CCN1	35				17	12	18	58				26	21	29	64		26	27	34
Q4VC12	muscle	prot-pr	MSS51	31				15	10	16	51				22	19	24	53		22	25	30
O00327_S42s	muscle	prot-ph	BMAL1	10				4	5	6	30				8	11	16	33		16	12	17
O60936_T114t	muscle	prot-ph	NOL3	34				15	12	17	57				25	21	28	60		26	26	34
O75030_S504s	muscle	prot-ph	MITF	14				9	5	7	15				10	4	8	22		9	9	12
P11831_S103s	muscle	prot-ph	SRF	24				11	8	12	41				17	16	19	47		20	19	28
P11831_S224s	muscle	prot-ph	SRF	35				17	12	18	60				26	23	29	65		28	29	36
P11831_S370s	muscle	prot-ph	SRF	22				13	5	11	29				11	12	13	29		10	15	18
P17544_S44s	muscle	prot-ph	ATF7	20				11	6	12	30				12	13	15	31		14	9	20
P18846_S198s	muscle	prot-ph	ATF1	19				8	5	11	30				10	11	12	31		17	16	15
P19484_S109s	muscle	prot-ph	TFEB	15				7	6	9	23				6	10	10	19		7	8	12
P19484_S109sS114s	muscle	prot-ph	TFEB	35				17	12	18	58				24	22	28	62		28	28	34
P19484_S109sS114sS122s	muscle	prot-ph	TFEB	34				17	12	17	56				23	23	27	63		27	29	34
P19484_S114s	muscle	prot-ph	TFEB	30				17	10	15	47				19	18	18	50		20	25	27
P19484_S114sS122s	muscle	prot-ph	TFEB	30				16	10	15	49				18	22	22	51		19	24	28
P19484_S122s	muscle	prot-ph	TFEB	22				13	7	11	31				13	10	15	37		18	18	21
P19484_S334s	muscle	prot-ph	TFEB	15				9	3	7	22				7	5	12	19		11	11	14
P19484_S423s	muscle	prot-ph	TFEB	35				17	12	18	52				22	17	24	56		27	24	32
P21333-2_S1533s	muscle	prot-ph	FLNA	17				8	5	9	30				11	13	13	26		10	10	16
P23511_S326s	muscle	prot-ph	NFYA	34				16	11	17	51				23	23	23	58		24	27	30
P34932_S76s	muscle	prot-ph	HSPA4	14				5	4	7	26				10	9	14	23		13	11	14
Q13469_S217s	muscle	prot-ph	NFATC2	18				10	6	9	18				9	7	10	25		13	10	13
Q13469_S236s	muscle	prot-ph	NFATC2	19				8	5	9	17				4	4	11	24		13	12	12
Q15853_S222s	muscle	prot-ph	USF2	13				5	5	7	28				12	11	12	24		10	10	13
Q53EU6_S68s	muscle	prot-ph	GPAT3	21				7	7	12	38				13	13	18	42		22	21	23
Q9P266_S1194s	muscle	prot-ph	JCAD	13				7	4	6	29				11	11	12	31		17	19	14
Q9UBF9_T145t	muscle	prot-ph	MYOT	35				17	12	18	60				26	23	29	66		28	29	36
Carnitine	muscle	metab-u-hilicpos		36				18	13	17	64				27	25	31	71		32	34	35
Glutamic acid	muscle	metab-u-ionpneg		36				18	13	18	64				25	25	31	70		31	33	34
Lactic acid	muscle	metab-u-ionpneg		36				18	13	18	64				25	25	31	70		31	33	34
CAR 10:1	muscle	metab-u-rppos		36				18	13	18	64				25	25	31	71		30	33	34
CAR 11:0	muscle	metab-u-rppos		36				18	13	18	64				25	25	31	71		30	33	34
PC 33:2	muscle	metab-u-rppos		36				18	13	18	64				25	25	31	71		30	33	34
ADAMTS1	blood	transcript-rna-seq		33	31	35	33	35	15	19	58	56	54	59	60	27	28	66	61	68	33	36
AREG	blood	transcript-rna-seq		33	31	35	33	35	15	19	58	56	54	59	60	27	28	66	61	68	33	36
CD177	blood	transcript-rna-seq		33	31	35	33	35	15	19	58	56	54	59	60	27	28	66	61	68	33	36
CPT1A	blood	transcript-rna-seq		33	31	35	33	35	15	19	58	56	54	59	60	27	28	66	61	68	33	36
EDEM1	blood	transcript-rna-seq		33	31	35	33	35	15	19	58	56	54	59	60	27	28	66	61	68	33	36
EGR1	blood	transcript-rna-seq		33	31	35	33	35	15	19	58	56	54	59	60	27	28	66	61	68	33	36
FOSL2	blood	transcript-rna-seq		33	31	35	33	35	15	19	58	56	54	59	60	27	28	66	61	68	33	36
GZMB	blood	transcript-rna-seq		33	31	35	33	35	15	19	58	56	54	59	60	27	28	66	61	68	33	36
HLX	blood	transcript-rna-seq		33	31	35	33	35	15	19	58	56	54	59	60	27	28	66	61	68	33	36
HSP90AA1	blood	transcript-rna-seq		33	31	35	33	35	15	19	58	56	54	59	60	27	28	66	61	68	33	36
JUN	blood	transcript-rna-seq		33	31	35	33	35	15	19	58	56	54	59	60	27	28	66	61	68	33	36
KCNJ2	blood	transcript-rna-seq		33	31	35	33	35	15	19	58	56	54	59	60	27	28	66	61	68	33	36
MAFF	blood	transcript-rna-seq		33	31	35	33	35	15	19	58	56	54	59	60	27	28	66	61	68	33	36
MMP8	blood	transcript-rna-seq		33	31	35	33	35	15	19	58	56	54	59	60	27	28	66	61	68	33	36
MYC	blood	transcript-rna-seq		33	31	35	33	35	15	19	58	56	54	59	60	27	28	66	61	68	33	36
NR4A1	blood	transcript-rna-seq		33	31	35	33	35	15	19	58	56	54	59	60	27	28	66	61	68	33	36
NR4A2	blood	transcript-rna-seq		33	31	35	33	35	15	19	58	56	54	59	60	27	28	66	61	68	33	36
NSUN7	blood	transcript-rna-seq		33	31	35	33	35	15	19	58	56	54	59	60	27	28	66	61	68	33	36
SDCBP	blood	transcript-rna-seq		33	31	35	33	35	15	19	58	56	54	59	60	27	28	66	61	68	33	36
SRF	blood	transcript-rna-seq		33	31	35	33	35	15	19	58	56	54	59	60	27	28	66	61	68	33	36
TAMALIN	blood	transcript-rna-seq		33	31	35	33	35	15	19	58	56	54	59	60	27	28	66	61	68	33	36
TFEB	blood	transcript-rna-seq		33	31	35	33	35	15	19	58	56	54	59	60	27	28	66	61	68	33	36
OID20822	blood	prot-ol	PXN	12	12	12	12	12	7	7	13	14	12	14	12	5	7	18	16	18	8	7
OID20834	blood	prot-ol	NOS3	12	12	12	12	12	7	7	13	14	12	14	12	5	7	18	16	18	8	7
OID20976	blood	prot-ol	CX3CL1	12	12	12	12	12	7	7	13	14	12	14	12	5	7	18	16	18	8	7
OID21368	blood	prot-ol	CCN1	12	12	12	12	12	7	7	13	14	12	14	12	5	7	18	16	18	8	7
OID21463	blood	prot-ol	ANGPT2	12	12	12	12	12	7	7	13	14	12	14	12	5	7	18	16	18	8	7
CAR 10:1	blood	metab-u-hilicpos		37	36	37	34	37	16	19	65	63	58	64	64	28	33	72	68	72	35	38
CAR 6:0	blood	metab-u-hilicpos		37	36	37	34	37	16	19	65	63	58	64	64	28	33	72	68	72	35	38
Carnitine	blood	metab-u-hilicpos		37	36	37	34	37	16	19	65	63	58	64	64	28	33	72	68	72	35	38
Glutamic acid	blood	metab-u-hilicpos		37	36	37	34	37	16	19	65	63	58	64	64	28	33	72	68	72	35	38
Isoleucine	blood	metab-u-hilicpos		37	36	37	34	37	16	19	65	63	58	64	64	28	33	72	68	72	35	38
Leucine	blood	metab-u-hilicpos		37	36	37	34	37	16	19	65	63	58	64	64	28	33	72	68	72	35	38
PC 33:2	blood	metab-u-hilicpos		37	36	37	34	37	16	19	65	63	58	64	64	28	33	72	68	72	35	38
Lactic acid	blood	metab-u-ionpneg		37	36	36	33	37	15	19	65	60	56	63	62	28	33	72	68	71	35	37
CAR 11:0	blood	metab-u-lrppos		37	36	37	34	37	16	19	65	63	58	64	64	28	33	72	68	72	35	38
Leu-Ile	blood	metab-u-rppos		37	36	37	34	37	16	19	63	62	58	62	63	28	33	70	67	70	34	38
ADAMTS1	adipose	transcript-rna-seq		37				10	15	11	62				16	27	19	73		16	35	18
AREG	adipose	transcript-rna-seq		37				10	15	11	62				16	27	19	73		16	35	18
CCN1	adipose	transcript-rna-seq		37				10	15	11	62				16	27	19	73		16	35	18
CCN2	adipose	transcript-rna-seq		37				10	15	11	62				16	27	19	73		16	35	18
CX3CL1	adipose	transcript-rna-seq		37				10	15	11	62				16	27	19	73		16	35	18
EGR1	adipose	transcript-rna-seq		37				10	15	11	62				16	27	19	73		16	35	18
FOSL2	adipose	transcript-rna-seq		37				10	15	11	62				16	27	19	73		16	35	18
HSP90AA1	adipose	transcript-rna-seq		37				10	15	11	62				16	27	19	73		16	35	18
JUN	adipose	transcript-rna-seq		37				10	15	11	62				16	27	19	73		16	35	18
MAFF	adipose	transcript-rna-seq		37				10	15	11	62				16	27	19	73		16	35	18
MYC	adipose	transcript-rna-seq		37				10	15	11	62				16	27	19	73		16	35	18
NR4A1	adipose	transcript-rna-seq		37				10	15	11	62				16	27	19	73		16	35	18
NR4A2	adipose	transcript-rna-seq		37				10	15	11	62				16	27	19	73		16	35	18
SLC19A2	adipose	transcript-rna-seq		37				10	15	11	62				16	27	19	73		16	35	18
SRF	adipose	transcript-rna-seq		37				10	15	11	62				16	27	19	73		16	35	18
TAMALIN	adipose	transcript-rna-seq		37				10	15	11	62				16	27	19	73		16	35	18
TFEB	adipose	transcript-rna-seq		37				10	15	11	62				16	27	19	73		16	35	18
P21333_S1533s	adipose	prot-ph	FLNA	6					3		7					7		7			6
Q53EU6_S68s	adipose	prot-ph	GPAT3	5					5		8					5		6			7
Q9P266_S1194s	adipose	prot-ph	JCAD	4					6		6					6		7			7
Alloisoleucine	adipose	metab-u-hilicpos		37				10	16	11	61				16	26	20	73		16	34	17
Carnitine	adipose	metab-u-hilicpos		37				10	16	11	61				16	26	20	73		16	34	17
Glutamic acid	adipose	metab-u-hilicpos		37				10	16	11	61				16	26	20	73		16	34	17
PC 33:2	adipose	metab-u-hilicpos		37				10	16	11	61				16	26	20	73		16	34	17
Lactic acid	adipose	metab-u-ionpneg		37				10	15	11	58				16	25	20	70		14	33	17
