## Supplementary Table 7 for "Multi-Omic, Multi-Tissue Responses to Acute Exercise in Sedentary Adults: Findings from the Molecular Transducers of Physical Activity Consortium"

### Sheet: Legend
Supplementary Table 7: Putative exerkine candidate lists
Assay: The type of omics analysis used to detect the feature.
Tissue: Tissue of origin in which the molecular feature was identified.
Contrast: Exercise modality and time point associated with the feature’s differential expression.
Modality: Exercise modality (Endurance, Resistance, or Both). If a feature was significantly altered in either modality at any time point, it is labeled as “Both.”
Extracellular_score: A score ranging from 0 to 5 derived from the COMPARTMENTS database; higher values indicate stronger evidence for extracellular localization.
Tissue_direction: Direction of change (upregulated or downregulated) of the feature in the tissue.
Plasma_direction: Direction of change of the corresponding protein form in circulation.
Directionality_concordant: Indicates whether the direction of change in tissue and plasma is concordant (Yes) or discordant (No).
Temporally_concordant: Indicates whether the change in tissue precedes the change in plasma (Yes), suggesting tissue-origin secretion.

### Sheet: Exerkine_Candidate_List
gene_symbol	assay	tissue	contrast	Modality	Extracellular_score	Tissue_direction	Plasma_direction	Directionality_concordant	Temporally_concordant
CX3CL1	transcript-rna-seq	muscle	EE_Post_15_30_45min	Both	5	Up	Up	Yes	No
CCN1	transcript-rna-seq	muscle	EE_Post_15_30_45min	Both	5	Up	Up	Yes	No
TNFSF10	transcript-rna-seq	muscle	EE_Post_15_30_45min	Both	4.725	Down	Up	No	No
TNFRSF8	transcript-rna-seq	muscle	EE_Post_15_30_45min	Both	4.635	Down	Down	Yes	Yes
HSPB6	transcript-rna-seq	muscle	EE_Post_15_30_45min	Both	5	Down	Up	No	Yes
GNLY	transcript-rna-seq	muscle	EE_Post_15_30_45min	Both	5	Down	Up	No	No
IVD	transcript-rna-seq	muscle	EE_Post_15_30_45min	Both	0.997	Down	Up	No	Yes
SCLY	transcript-rna-seq	muscle	EE_Post_15_30_45min	Both	1.43	Down	Up	No	No
WARS1	transcript-rna-seq	muscle	EE_Post_3.5_4hr	Both	4.371	Up	Up	Yes	No
ANGPT2	transcript-rna-seq	muscle	EE_Post_3.5_4hr	Both	5	Up	Up	Yes	No
CD300LG	transcript-rna-seq	muscle	EE_Post_3.5_4hr	EE	2.242	Up	Up	Yes	No
NADK	transcript-rna-seq	muscle	EE_Post_3.5_4hr	Both	1.597	Up	Up	Yes	Yes
ADM	transcript-rna-seq	muscle	EE_Post_3.5_4hr	Both	4.786	Up	Down	No	Yes
PTPRN2	transcript-rna-seq	muscle	EE_Post_3.5_4hr	EE	2.805	Down	Down	Yes	No
BST2	transcript-rna-seq	muscle	EE_Post_3.5_4hr	Both	4.489	Down	Down	Yes	Yes
SERPINB8	transcript-rna-seq	muscle	EE_Post_3.5_4hr	Both	4.263	Up	Up	Yes	No
FCGR2B	transcript-rna-seq	muscle	EE_Post_3.5_4hr	EE	3.396	Down	Up	No	No
ARSA	transcript-rna-seq	muscle	EE_Post_3.5_4hr	Both	4.316	Down	Up	No	No
SMPD1	transcript-rna-seq	muscle	EE_Post_3.5_4hr	Both	5	Up	Down	No	Yes
AGER	transcript-rna-seq	muscle	EE_Post_3.5_4hr	Both	5	Down	Down	Yes	Yes
CX3CL1	transcript-rna-seq	muscle	EE_Post_3.5_4hr	Both	5	Up	Up	Yes	No
FGR	transcript-rna-seq	muscle	EE_Post_3.5_4hr	Both	4.421	Up	Up	Yes	No
WNT9A	transcript-rna-seq	muscle	EE_Post_3.5_4hr	EE	4.73	Up	Down	No	Yes
SMPD1	transcript-rna-seq	muscle	EE_Post_24hr	Both	5	Up	Down	No	Yes
CA14	transcript-rna-seq	muscle	EE_Post_24hr	EE	1.939	Up	Down	No	No
LRIG1	transcript-rna-seq	muscle	EE_Post_24hr	Both	2.562	Down	Up	No	No
SCLY	transcript-rna-seq	muscle	EE_Post_24hr	Both	1.43	Up	Up	Yes	No
WNT9A	transcript-rna-seq	muscle	EE_Post_24hr	EE	4.73	Down	Down	Yes	Yes
CCN1	transcript-rna-seq	muscle	RE_Post_15_30_45min	Both	5	Up	Up	Yes	No
CX3CL1	transcript-rna-seq	muscle	RE_Post_15_30_45min	Both	5	Up	Up	Yes	No
TNFSF10	transcript-rna-seq	muscle	RE_Post_15_30_45min	Both	4.725	Down	Up	No	No
ADAMTS15	transcript-rna-seq	muscle	RE_Post_15_30_45min	RE	3.879	Down	Down	Yes	Yes
SEMA3F	transcript-rna-seq	muscle	RE_Post_15_30_45min	RE	4.612	Up	Down	No	Yes
GNLY	transcript-rna-seq	muscle	RE_Post_15_30_45min	Both	5	Down	Up	No	No
FLT1	transcript-rna-seq	muscle	RE_Post_15_30_45min	RE	5	Up	Up	Yes	No
TNFRSF8	transcript-rna-seq	muscle	RE_Post_15_30_45min	Both	4.635	Down	Down	Yes	Yes
NOS3	transcript-rna-seq	muscle	RE_Post_15_30_45min	Both	3.229	Up	Up	Yes	No
HSPB6	transcript-rna-seq	muscle	RE_Post_15_30_45min	Both	5	Down	Up	No	Yes
EGLN1	transcript-rna-seq	muscle	RE_Post_3.5_4hr	Both	2.348	Up	Up	Yes	No
CCN1	transcript-rna-seq	muscle	RE_Post_3.5_4hr	Both	5	Up	Up	Yes	No
NADK	transcript-rna-seq	muscle	RE_Post_3.5_4hr	Both	1.597	Up	Up	Yes	Yes
B4GAT1	transcript-rna-seq	muscle	RE_Post_3.5_4hr	RE	4.518	Down	Up	No	No
IL1R1	transcript-rna-seq	muscle	RE_Post_3.5_4hr	Both	4.364	Up	Up	Yes	No
LGALS4	transcript-rna-seq	muscle	RE_Post_3.5_4hr	RE	3.823	Down	Down	Yes	Yes
WARS1	transcript-rna-seq	muscle	RE_Post_3.5_4hr	Both	4.371	Up	Up	Yes	No
APEX1	transcript-rna-seq	muscle	RE_Post_3.5_4hr	RE	2.25	Up	Up	Yes	No
SERPINB8	transcript-rna-seq	muscle	RE_Post_3.5_4hr	Both	4.263	Up	Up	Yes	No
VEGFD	transcript-rna-seq	muscle	RE_Post_3.5_4hr	RE	5	Down	Up	No	No
ACVRL1	transcript-rna-seq	muscle	RE_Post_3.5_4hr	RE	2.873	Up	Up	Yes	No
SMPD1	transcript-rna-seq	muscle	RE_Post_3.5_4hr	Both	5	Up	Down	No	Yes
ADM	transcript-rna-seq	muscle	RE_Post_3.5_4hr	Both	4.786	Up	Down	No	Yes
NMNAT1	transcript-rna-seq	muscle	RE_Post_3.5_4hr	RE	1.941	Down	Up	No	No
TMSB10	transcript-rna-seq	muscle	RE_Post_3.5_4hr	Both	1.864	Up	Up	Yes	No
AGER	transcript-rna-seq	muscle	RE_Post_3.5_4hr	Both	5	Down	Down	Yes	Yes
BST2	transcript-rna-seq	muscle	RE_Post_3.5_4hr	Both	4.489	Down	Down	Yes	Yes
TNFRSF21	transcript-rna-seq	muscle	RE_Post_3.5_4hr	RE	2.412	Up	Down	No	Yes
PLAU	transcript-rna-seq	muscle	RE_Post_3.5_4hr	RE	5	Up	Up	Yes	No
MSR1	transcript-rna-seq	muscle	RE_Post_3.5_4hr	RE	4.099	Up	Up	Yes	No
FGR	transcript-rna-seq	muscle	RE_Post_3.5_4hr	Both	4.421	Up	Up	Yes	No
GGT1	transcript-rna-seq	muscle	RE_Post_3.5_4hr	RE	4.482	Down	Up	No	No
ARSA	transcript-rna-seq	muscle	RE_Post_3.5_4hr	Both	4.316	Down	Up	No	No
FLT1	transcript-rna-seq	muscle	RE_Post_3.5_4hr	RE	5	Up	Up	Yes	No
ANGPT2	transcript-rna-seq	muscle	RE_Post_3.5_4hr	Both	5	Up	Up	Yes	No
NBL1	transcript-rna-seq	muscle	RE_Post_3.5_4hr	RE	5	Up	Down	No	Yes
SETMAR	transcript-rna-seq	muscle	RE_Post_3.5_4hr	RE	1.54	Down	Up	No	No
DDR1	transcript-rna-seq	muscle	RE_Post_3.5_4hr	Both	4.645	Up	Down	No	Yes
IVD	transcript-rna-seq	muscle	RE_Post_3.5_4hr	Both	0.997	Down	Up	No	Yes
CPM	transcript-rna-seq	muscle	RE_Post_3.5_4hr	RE	4.624	Up	Down	No	Yes
ITGAV	transcript-rna-seq	muscle	RE_Post_3.5_4hr	RE	4.579	Up	Up	Yes	No
FLT3LG	transcript-rna-seq	muscle	RE_Post_3.5_4hr	Both	5	Down	Up	No	No
ITGAV	transcript-rna-seq	muscle	RE_Post_24hr	RE	4.579	Up	Up	Yes	No
LRIG1	transcript-rna-seq	muscle	RE_Post_24hr	Both	2.562	Down	Up	No	No
CAMKK1	transcript-rna-seq	muscle	RE_Post_24hr	RE	1.338	Up	Up	Yes	No
PXN	transcript-rna-seq	muscle	RE_Post_24hr	Both	2.594	Up	Up	Yes	No
SMPD1	transcript-rna-seq	muscle	RE_Post_24hr	Both	5	Up	Down	No	Yes
SPOCK1	transcript-rna-seq	muscle	RE_Post_24hr	RE	5	Up	Up	Yes	No
FLT1	transcript-rna-seq	muscle	RE_Post_24hr	RE	5	Up	Up	Yes	No
IGSF3	transcript-rna-seq	muscle	RE_Post_24hr	RE	1.734	Up	Up	Yes	No
CCN1	transcript-rna-seq	muscle	RE_Post_24hr	Both	5	Up	Up	Yes	No
LAYN	transcript-rna-seq	muscle	RE_Post_24hr	RE	3.071	Down	Down	Yes	No
MASP1	transcript-rna-seq	muscle	RE_Post_24hr	RE	5	Down	Up	No	No
SMOC2	transcript-rna-seq	muscle	RE_Post_24hr	RE	5	Up	Down	No	No
SCLY	transcript-rna-seq	muscle	RE_Post_24hr	Both	1.43	Up	Up	Yes	No
CCN1	prot-pr	muscle	RE_Post_3.5_4hr	Both	5	Up	Up	Yes	No
NOS3	prot-ph	muscle	EE_Post_15_30_45min	Both	3.229	Up	Up	Yes	No
LRIG1	prot-ph	muscle	EE_Post_15_30_45min	Both	2.562	Down	Up	No	No
PLIN1	prot-ph	muscle	EE_Post_15_30_45min	EE	2.486	Up	Up	Yes	Yes
EGLN1	prot-ph	muscle	EE_Post_15_30_45min	Both	2.348	Down	Up	No	No
PXN	prot-ph	muscle	EE_Post_15_30_45min	Both	2.594	Up	Up	Yes	No
PXN	prot-ph	muscle	EE_Post_15_30_45min	Both	2.594	Up	Up	Yes	No
PXN	prot-ph	muscle	EE_Post_15_30_45min	Both	2.594	Up	Up	Yes	No
NOS3	prot-ph	muscle	RE_Post_15_30_45min	Both	3.229	Up	Up	Yes	No
PXN	prot-ph	muscle	RE_Post_15_30_45min	Both	2.594	Up	Up	Yes	No
LRIG1	prot-ph	muscle	RE_Post_15_30_45min	Both	2.562	Down	Up	No	No
HSPB6	prot-ph	muscle	RE_Post_15_30_45min	Both	5	Up	Up	Yes	Yes
NMNAT1	prot-ph	muscle	RE_Post_15_30_45min	RE	1.941	Up	Up	Yes	No
EGLN1	prot-ph	muscle	RE_Post_15_30_45min	Both	2.348	Down	Up	No	No
PADI2	prot-ph	muscle	RE_Post_15_30_45min	Both	4.453	Up	Down	No	Yes
NMNAT1	prot-ph	muscle	RE_Post_15_30_45min	RE	1.941	Up	Up	Yes	No
PXN	prot-ph	muscle	RE_Post_15_30_45min	Both	2.594	Down	Up	No	No
HSPB6	prot-ph	muscle	RE_Post_15_30_45min	Both	5	Down	Up	No	Yes
NMNAT1	prot-ph	muscle	RE_Post_3.5_4hr	RE	1.941	Up	Up	Yes	No
NMNAT1	prot-ph	muscle	RE_Post_3.5_4hr	RE	1.941	Up	Up	Yes	No
NMNAT1	prot-ph	muscle	RE_Post_24hr	RE	1.941	Up	Up	Yes	No
CCN1	transcript-rna-seq	adipose	EE_Post_15_30_45min	Both	5	Up	Up	Yes	No
CX3CL1	transcript-rna-seq	adipose	EE_Post_15_30_45min	Both	5	Up	Up	Yes	No
CCN1	transcript-rna-seq	adipose	RE_Post_15_30_45min	Both	5	Up	Up	Yes	No
CEACAM8	prot-pr	adipose	EE_Post_3.5_4hr	EE	5	Up	Up	Yes	No
SCLY	prot-pr	adipose	EE_Post_3.5_4hr	Both	1.43	Up	Up	Yes	No
BST2	prot-pr	adipose	EE_Post_3.5_4hr	Both	4.489	Down	Down	Yes	Yes
LRP1	prot-pr	adipose	EE_Post_3.5_4hr	Both	3.477	Down	Up	No	No
GZMB	transcript-rna-seq	blood	EE_During_20min	Both	4.71	Up	Up	Yes	No
SPON2	transcript-rna-seq	blood	EE_During_20min	Both	4.681	Up	Down	No	Yes
GNLY	transcript-rna-seq	blood	EE_During_20min	Both	5	Up	Up	Yes	No
GZMH	transcript-rna-seq	blood	EE_During_20min	Both	4.458	Up	Up	Yes	No
GZMA	transcript-rna-seq	blood	EE_During_20min	Both	4.498	Up	Up	Yes	No
IL12RB1	transcript-rna-seq	blood	EE_During_20min	Both	4.275	Up	Down	No	Yes
ITGB7	transcript-rna-seq	blood	EE_During_20min	Both	4.574	Up	Up	Yes	No
LRIG1	transcript-rna-seq	blood	EE_During_20min	Both	2.562	Down	Up	No	No
DRAXIN	transcript-rna-seq	blood	EE_During_20min	Both	4.628	Up	Down	No	Yes
TCL1A	transcript-rna-seq	blood	EE_During_20min	Both	2.496	Down	Up	No	No
ADGRE2	transcript-rna-seq	blood	EE_During_20min	Both	2.208	Down	Up	No	No
SKAP1	transcript-rna-seq	blood	EE_During_20min	Both	1.445	Up	Up	Yes	No
CD22	transcript-rna-seq	blood	EE_During_20min	Both	4.655	Down	Up	No	No
SMPD1	transcript-rna-seq	blood	EE_During_20min	Both	5	Up	Down	No	Yes
PHOSPHO1	transcript-rna-seq	blood	EE_During_20min	Both	4.398	Down	Up	No	No
NPTXR	transcript-rna-seq	blood	EE_During_20min	EE	2.441	Up	Down	No	No
VCAN	transcript-rna-seq	blood	EE_During_20min	Both	5	Down	Down	Yes	Yes
LAIR1	transcript-rna-seq	blood	EE_During_20min	Both	3.602	Up	Down	No	Yes
FCGR2B	transcript-rna-seq	blood	EE_During_20min	EE	3.396	Down	Up	No	No
POLR2F	transcript-rna-seq	blood	EE_During_20min	EE	1.424	Up	Up	Yes	No
CCL3	transcript-rna-seq	blood	EE_During_20min	EE	5	Up	Down	No	Yes
BST2	transcript-rna-seq	blood	EE_During_20min	Both	4.489	Up	Down	No	Yes
CD8A	transcript-rna-seq	blood	EE_During_20min	Both	4.825	Up	Up	Yes	No
AGER	transcript-rna-seq	blood	EE_During_20min	Both	5	Up	Down	No	Yes
GZMB	transcript-rna-seq	blood	EE_During_40min	Both	4.71	Up	Up	Yes	No
SPON2	transcript-rna-seq	blood	EE_During_40min	Both	4.681	Up	Down	No	Yes
GNLY	transcript-rna-seq	blood	EE_During_40min	Both	5	Up	Up	Yes	No
GZMH	transcript-rna-seq	blood	EE_During_40min	Both	4.458	Up	Up	Yes	No
GZMA	transcript-rna-seq	blood	EE_During_40min	Both	4.498	Up	Up	Yes	No
TCL1A	transcript-rna-seq	blood	EE_During_40min	Both	2.496	Down	Up	No	No
CD22	transcript-rna-seq	blood	EE_During_40min	Both	4.655	Down	Up	No	No
DRAXIN	transcript-rna-seq	blood	EE_During_40min	Both	4.628	Up	Down	No	Yes
IL12RB1	transcript-rna-seq	blood	EE_During_40min	Both	4.275	Up	Down	No	Yes
PHOSPHO1	transcript-rna-seq	blood	EE_During_40min	Both	4.398	Down	Up	No	No
SKAP1	transcript-rna-seq	blood	EE_During_40min	Both	1.445	Up	Up	Yes	No
ITGB7	transcript-rna-seq	blood	EE_During_40min	Both	4.574	Up	Up	Yes	No
FCGR2B	transcript-rna-seq	blood	EE_During_40min	EE	3.396	Down	Up	No	No
LRIG1	transcript-rna-seq	blood	EE_During_40min	Both	2.562	Down	Up	No	No
DDR1	transcript-rna-seq	blood	EE_During_40min	Both	4.645	Down	Down	Yes	Yes
EPHA1	transcript-rna-seq	blood	EE_During_40min	EE	2.602	Down	Down	Yes	Yes
BST2	transcript-rna-seq	blood	EE_During_40min	Both	4.489	Up	Down	No	Yes
ADGRE2	transcript-rna-seq	blood	EE_During_40min	Both	2.208	Down	Up	No	No
NPTXR	transcript-rna-seq	blood	EE_During_40min	EE	2.441	Up	Down	No	No
CD79B	transcript-rna-seq	blood	EE_During_40min	Both	4.603	Down	Up	No	No
CD5	transcript-rna-seq	blood	EE_During_40min	Both	4.03	Down	Up	No	No
CD8A	transcript-rna-seq	blood	EE_During_40min	Both	4.825	Up	Up	Yes	No
EPS8L2	transcript-rna-seq	blood	EE_During_40min	Both	4.215	Up	Up	Yes	No
CRIP2	transcript-rna-seq	blood	EE_During_40min	Both	1.327	Down	Up	No	No
XCL1	transcript-rna-seq	blood	EE_During_40min	EE	5	Up	Down	No	Yes
TCL1A	transcript-rna-seq	blood	EE_Post_10min	Both	2.496	Down	Up	No	No
GZMB	transcript-rna-seq	blood	EE_Post_10min	Both	4.71	Up	Up	Yes	No
CD22	transcript-rna-seq	blood	EE_Post_10min	Both	4.655	Down	Up	No	No
GNLY	transcript-rna-seq	blood	EE_Post_10min	Both	5	Up	Up	Yes	No
GZMH	transcript-rna-seq	blood	EE_Post_10min	Both	4.458	Up	Up	Yes	No
SPON2	transcript-rna-seq	blood	EE_Post_10min	Both	4.681	Up	Down	No	Yes
GZMA	transcript-rna-seq	blood	EE_Post_10min	Both	4.498	Up	Up	Yes	No
PGLYRP1	transcript-rna-seq	blood	EE_Post_10min	Both	4.663	Up	Up	Yes	No
LAIR1	transcript-rna-seq	blood	EE_Post_15_30_45min	Both	3.602	Down	Down	Yes	Yes
CD300C	transcript-rna-seq	blood	EE_Post_15_30_45min	Both	2.303	Down	Down	Yes	Yes
SPON2	transcript-rna-seq	blood	EE_Post_15_30_45min	Both	4.681	Down	Down	Yes	Yes
IL16	transcript-rna-seq	blood	EE_Post_15_30_45min	Both	5	Up	Up	Yes	No
RASSF2	transcript-rna-seq	blood	EE_Post_15_30_45min	Both	1.379	Up	Up	Yes	No
PGLYRP1	transcript-rna-seq	blood	EE_Post_15_30_45min	Both	4.663	Up	Up	Yes	No
EGLN1	transcript-rna-seq	blood	EE_Post_15_30_45min	Both	2.348	Up	Up	Yes	No
IL1R1	transcript-rna-seq	blood	EE_Post_15_30_45min	Both	4.364	Up	Up	Yes	No
SIGLEC5	transcript-rna-seq	blood	EE_Post_15_30_45min	Both	1.903	Up	Up	Yes	No
MME	transcript-rna-seq	blood	EE_Post_15_30_45min	Both	4.59	Up	Up	Yes	No
CXCL16	transcript-rna-seq	blood	EE_Post_15_30_45min	Both	5	Up	Up	Yes	No
VNN2	transcript-rna-seq	blood	EE_Post_15_30_45min	Both	4.57	Up	Up	Yes	No
IL18R1	transcript-rna-seq	blood	EE_Post_15_30_45min	Both	3.087	Up	Up	Yes	No
PHOSPHO1	transcript-rna-seq	blood	EE_Post_15_30_45min	Both	4.398	Up	Up	Yes	No
GZMH	transcript-rna-seq	blood	EE_Post_15_30_45min	Both	4.458	Down	Up	No	No
IL1R1	transcript-rna-seq	blood	EE_Post_3.5_4hr	Both	4.364	Up	Up	Yes	No
EGLN1	transcript-rna-seq	blood	EE_Post_3.5_4hr	Both	2.348	Up	Up	Yes	No
ADGRE5	transcript-rna-seq	blood	EE_Post_3.5_4hr	Both	4.418	Up	Up	Yes	No
IL18R1	transcript-rna-seq	blood	EE_Post_3.5_4hr	Both	3.087	Up	Up	Yes	No
PXN	transcript-rna-seq	blood	EE_Post_3.5_4hr	Both	2.594	Up	Up	Yes	No
MME	transcript-rna-seq	blood	EE_Post_3.5_4hr	Both	4.59	Up	Up	Yes	No
LAMP3	transcript-rna-seq	blood	EE_Post_3.5_4hr	Both	2.665	Down	Up	No	No
RASSF2	transcript-rna-seq	blood	EE_Post_3.5_4hr	Both	1.379	Up	Up	Yes	No
VNN2	transcript-rna-seq	blood	EE_Post_3.5_4hr	Both	4.57	Up	Up	Yes	No
FLT3LG	transcript-rna-seq	blood	EE_Post_3.5_4hr	Both	5	Down	Up	No	No
NCF2	transcript-rna-seq	blood	EE_Post_3.5_4hr	Both	2.404	Up	Up	Yes	No
ADM	transcript-rna-seq	blood	EE_Post_3.5_4hr	Both	4.786	Up	Down	No	Yes
MNDA	transcript-rna-seq	blood	EE_Post_3.5_4hr	Both	4.311	Up	Up	Yes	No
NADK	transcript-rna-seq	blood	EE_Post_3.5_4hr	Both	1.597	Up	Up	Yes	Yes
MMP9	transcript-rna-seq	blood	EE_Post_3.5_4hr	Both	5	Up	Up	Yes	No
TMSB10	transcript-rna-seq	blood	EE_Post_3.5_4hr	Both	1.864	Down	Up	No	No
CRIP2	transcript-rna-seq	blood	EE_Post_3.5_4hr	Both	1.327	Down	Up	No	No
APBB1IP	transcript-rna-seq	blood	EE_Post_3.5_4hr	Both	1.668	Up	Up	Yes	No
S100A12	transcript-rna-seq	blood	EE_Post_3.5_4hr	Both	5	Up	Up	Yes	Yes
TGFBR2	transcript-rna-seq	blood	EE_Post_3.5_4hr	Both	5	Up	Down	No	Yes
TNFSF10	transcript-rna-seq	blood	EE_Post_3.5_4hr	Both	4.725	Up	Up	Yes	No
CXCL16	transcript-rna-seq	blood	EE_Post_3.5_4hr	Both	5	Up	Up	Yes	No
CD6	transcript-rna-seq	blood	EE_Post_3.5_4hr	Both	4.251	Down	Up	No	No
CD300C	transcript-rna-seq	blood	EE_Post_3.5_4hr	Both	2.303	Down	Down	Yes	Yes
DDR1	transcript-rna-seq	blood	EE_Post_3.5_4hr	Both	4.645	Down	Down	Yes	Yes
TCL1A	transcript-rna-seq	blood	EE_Post_3.5_4hr	Both	2.496	Down	Up	No	No
ITGB7	transcript-rna-seq	blood	EE_Post_3.5_4hr	Both	4.574	Down	Up	No	No
PADI2	transcript-rna-seq	blood	EE_Post_3.5_4hr	Both	4.453	Up	Down	No	Yes
FMNL1	transcript-rna-seq	blood	EE_Post_3.5_4hr	Both	4.277	Up	Up	Yes	No
FGR	transcript-rna-seq	blood	EE_Post_3.5_4hr	Both	4.421	Up	Up	Yes	No
ARSA	transcript-rna-seq	blood	EE_Post_3.5_4hr	Both	4.316	Up	Up	Yes	No
S100A11	transcript-rna-seq	blood	EE_Post_3.5_4hr	Both	4.516	Up	Up	Yes	No
IL16	transcript-rna-seq	blood	EE_Post_3.5_4hr	Both	5	Up	Up	Yes	No
ST6GAL1	transcript-rna-seq	blood	EE_Post_3.5_4hr	Both	4.346	Down	Up	No	No
CD74	transcript-rna-seq	blood	EE_Post_3.5_4hr	Both	4.533	Down	Down	Yes	Yes
COL18A1	transcript-rna-seq	blood	EE_Post_3.5_4hr	Both	4.739	Up	Up	Yes	No
CD5	transcript-rna-seq	blood	EE_Post_3.5_4hr	Both	4.03	Down	Up	No	No
SIGLEC5	transcript-rna-seq	blood	EE_Post_3.5_4hr	Both	1.903	Up	Up	Yes	No
LSP1	transcript-rna-seq	blood	EE_Post_3.5_4hr	Both	4.374	Up	Up	Yes	No
SKAP1	transcript-rna-seq	blood	EE_Post_3.5_4hr	Both	1.445	Down	Up	No	No
PGLYRP1	transcript-rna-seq	blood	EE_Post_3.5_4hr	Both	4.663	Up	Up	Yes	No
SIGLEC9	transcript-rna-seq	blood	EE_Post_3.5_4hr	Both	3.006	Up	Up	Yes	No
PHOSPHO1	transcript-rna-seq	blood	EE_Post_3.5_4hr	Both	4.398	Up	Up	Yes	No
CD22	transcript-rna-seq	blood	EE_Post_3.5_4hr	Both	4.655	Down	Up	No	No
NPDC1	transcript-rna-seq	blood	EE_Post_3.5_4hr	Both	1.918	Down	Up	No	No
GZMB	transcript-rna-seq	blood	RE_Post_10min	Both	4.71	Up	Up	Yes	No
GNLY	transcript-rna-seq	blood	RE_Post_10min	Both	5	Up	Up	Yes	No
TCL1A	transcript-rna-seq	blood	RE_Post_10min	Both	2.496	Down	Up	No	No
CD22	transcript-rna-seq	blood	RE_Post_10min	Both	4.655	Down	Up	No	No
GZMH	transcript-rna-seq	blood	RE_Post_10min	Both	4.458	Up	Up	Yes	No
SPON2	transcript-rna-seq	blood	RE_Post_10min	Both	4.681	Up	Down	No	Yes
GZMA	transcript-rna-seq	blood	RE_Post_10min	Both	4.498	Up	Up	Yes	No
DDR1	transcript-rna-seq	blood	RE_Post_10min	Both	4.645	Down	Down	Yes	Yes
NOS3	transcript-rna-seq	blood	RE_Post_10min	Both	3.229	Down	Up	No	No
PXN	transcript-rna-seq	blood	RE_Post_10min	Both	2.594	Up	Up	Yes	No
AGER	transcript-rna-seq	blood	RE_Post_10min	Both	5	Up	Down	No	Yes
LRP1	transcript-rna-seq	blood	RE_Post_10min	Both	3.477	Down	Up	No	No
IL18R1	transcript-rna-seq	blood	RE_Post_10min	Both	3.087	Up	Up	Yes	No
DRAXIN	transcript-rna-seq	blood	RE_Post_10min	Both	4.628	Up	Down	No	Yes
PGLYRP1	transcript-rna-seq	blood	RE_Post_10min	Both	4.663	Up	Up	Yes	No
IL12RB1	transcript-rna-seq	blood	RE_Post_10min	Both	4.275	Up	Down	No	Yes
NINJ1	transcript-rna-seq	blood	RE_Post_10min	RE	3.722	Up	Up	Yes	Yes
VCAN	transcript-rna-seq	blood	RE_Post_10min	Both	5	Down	Down	Yes	Yes
FMNL1	transcript-rna-seq	blood	RE_Post_10min	Both	4.277	Up	Up	Yes	No
CD22	transcript-rna-seq	blood	RE_Post_15_30_45min	Both	4.655	Down	Up	No	No
PXN	transcript-rna-seq	blood	RE_Post_15_30_45min	Both	2.594	Up	Up	Yes	No
ADGRE5	transcript-rna-seq	blood	RE_Post_15_30_45min	Both	4.418	Up	Up	Yes	No
TCL1A	transcript-rna-seq	blood	RE_Post_15_30_45min	Both	2.496	Down	Up	No	No
VNN2	transcript-rna-seq	blood	RE_Post_15_30_45min	Both	4.57	Up	Up	Yes	No
EGLN1	transcript-rna-seq	blood	RE_Post_15_30_45min	Both	2.348	Up	Up	Yes	No
FMNL1	transcript-rna-seq	blood	RE_Post_15_30_45min	Both	4.277	Up	Up	Yes	No
RASSF2	transcript-rna-seq	blood	RE_Post_15_30_45min	Both	1.379	Up	Up	Yes	No
NINJ1	transcript-rna-seq	blood	RE_Post_15_30_45min	RE	3.722	Up	Up	Yes	Yes
ADM	transcript-rna-seq	blood	RE_Post_15_30_45min	Both	4.786	Up	Down	No	Yes
TGFBR2	transcript-rna-seq	blood	RE_Post_15_30_45min	Both	5	Up	Down	No	Yes
IL16	transcript-rna-seq	blood	RE_Post_15_30_45min	Both	5	Up	Up	Yes	No
MNDA	transcript-rna-seq	blood	RE_Post_15_30_45min	Both	4.311	Up	Up	Yes	No
MME	transcript-rna-seq	blood	RE_Post_15_30_45min	Both	4.59	Up	Up	Yes	No
APBB1IP	transcript-rna-seq	blood	RE_Post_15_30_45min	Both	1.668	Up	Up	Yes	No
SIGLEC5	transcript-rna-seq	blood	RE_Post_15_30_45min	Both	1.903	Up	Up	Yes	No
PADI2	transcript-rna-seq	blood	RE_Post_15_30_45min	Both	4.453	Up	Down	No	Yes
S100A11	transcript-rna-seq	blood	RE_Post_15_30_45min	Both	4.516	Up	Up	Yes	No
FGR	transcript-rna-seq	blood	RE_Post_15_30_45min	Both	4.421	Up	Up	Yes	No
NCF2	transcript-rna-seq	blood	RE_Post_15_30_45min	Both	2.404	Up	Up	Yes	No
IL1R1	transcript-rna-seq	blood	RE_Post_15_30_45min	Both	4.364	Up	Up	Yes	No
CXCL16	transcript-rna-seq	blood	RE_Post_15_30_45min	Both	5	Up	Up	Yes	No
NADK	transcript-rna-seq	blood	RE_Post_15_30_45min	Both	1.597	Up	Up	Yes	Yes
IL18R1	transcript-rna-seq	blood	RE_Post_15_30_45min	Both	3.087	Up	Up	Yes	No
PHOSPHO1	transcript-rna-seq	blood	RE_Post_15_30_45min	Both	4.398	Up	Up	Yes	No
PGLYRP1	transcript-rna-seq	blood	RE_Post_15_30_45min	Both	4.663	Up	Up	Yes	No
LAIR1	transcript-rna-seq	blood	RE_Post_15_30_45min	Both	3.602	Down	Down	Yes	Yes
ADGRE2	transcript-rna-seq	blood	RE_Post_15_30_45min	Both	2.208	Up	Up	Yes	No
MMP8	transcript-rna-seq	blood	RE_Post_15_30_45min	RE	5	Up	Up	Yes	No
CD79B	transcript-rna-seq	blood	RE_Post_15_30_45min	Both	4.603	Down	Up	No	No
S100A12	transcript-rna-seq	blood	RE_Post_15_30_45min	Both	5	Up	Up	Yes	Yes
MMP9	transcript-rna-seq	blood	RE_Post_15_30_45min	Both	5	Up	Up	Yes	No
CD300C	transcript-rna-seq	blood	RE_Post_15_30_45min	Both	2.303	Down	Down	Yes	Yes
ARSA	transcript-rna-seq	blood	RE_Post_15_30_45min	Both	4.316	Up	Up	Yes	No
AGER	transcript-rna-seq	blood	RE_Post_15_30_45min	Both	5	Up	Down	No	Yes
GZMB	transcript-rna-seq	blood	RE_Post_15_30_45min	Both	4.71	Up	Up	Yes	No
PXN	transcript-rna-seq	blood	RE_Post_3.5_4hr	Both	2.594	Up	Up	Yes	No
ADGRE5	transcript-rna-seq	blood	RE_Post_3.5_4hr	Both	4.418	Up	Up	Yes	No
IL1R1	transcript-rna-seq	blood	RE_Post_3.5_4hr	Both	4.364	Up	Up	Yes	No
IL18R1	transcript-rna-seq	blood	RE_Post_3.5_4hr	Both	3.087	Up	Up	Yes	No
VNN2	transcript-rna-seq	blood	RE_Post_3.5_4hr	Both	4.57	Up	Up	Yes	No
APBB1IP	transcript-rna-seq	blood	RE_Post_3.5_4hr	Both	1.668	Up	Up	Yes	No
FGR	transcript-rna-seq	blood	RE_Post_3.5_4hr	Both	4.421	Up	Up	Yes	No
MME	transcript-rna-seq	blood	RE_Post_3.5_4hr	Both	4.59	Up	Up	Yes	No
NADK	transcript-rna-seq	blood	RE_Post_3.5_4hr	Both	1.597	Up	Up	Yes	Yes
RASSF2	transcript-rna-seq	blood	RE_Post_3.5_4hr	Both	1.379	Up	Up	Yes	No
NCF2	transcript-rna-seq	blood	RE_Post_3.5_4hr	Both	2.404	Up	Up	Yes	No
TCL1A	transcript-rna-seq	blood	RE_Post_3.5_4hr	Both	2.496	Down	Up	No	No
IL16	transcript-rna-seq	blood	RE_Post_3.5_4hr	Both	5	Up	Up	Yes	No
EGLN1	transcript-rna-seq	blood	RE_Post_3.5_4hr	Both	2.348	Up	Up	Yes	No
FLT3LG	transcript-rna-seq	blood	RE_Post_3.5_4hr	Both	5	Down	Up	No	No
CXCL16	transcript-rna-seq	blood	RE_Post_3.5_4hr	Both	5	Up	Up	Yes	No
ADM	transcript-rna-seq	blood	RE_Post_3.5_4hr	Both	4.786	Up	Down	No	Yes
S100A11	transcript-rna-seq	blood	RE_Post_3.5_4hr	Both	4.516	Up	Up	Yes	No
MNDA	transcript-rna-seq	blood	RE_Post_3.5_4hr	Both	4.311	Up	Up	Yes	No
FMNL1	transcript-rna-seq	blood	RE_Post_3.5_4hr	Both	4.277	Up	Up	Yes	No
S100A12	transcript-rna-seq	blood	RE_Post_3.5_4hr	Both	5	Up	Up	Yes	Yes
MMP9	transcript-rna-seq	blood	RE_Post_3.5_4hr	Both	5	Up	Up	Yes	No
CD6	transcript-rna-seq	blood	RE_Post_3.5_4hr	Both	4.251	Down	Up	No	No
LAMP3	transcript-rna-seq	blood	RE_Post_3.5_4hr	Both	2.665	Down	Up	No	No
CRIP2	transcript-rna-seq	blood	RE_Post_3.5_4hr	Both	1.327	Down	Up	No	No
TGFBR2	transcript-rna-seq	blood	RE_Post_3.5_4hr	Both	5	Up	Down	No	Yes
PADI2	transcript-rna-seq	blood	RE_Post_3.5_4hr	Both	4.453	Up	Down	No	Yes
TMSB10	transcript-rna-seq	blood	RE_Post_3.5_4hr	Both	1.864	Down	Up	No	No
SIGLEC5	transcript-rna-seq	blood	RE_Post_3.5_4hr	Both	1.903	Up	Up	Yes	No
ITGB7	transcript-rna-seq	blood	RE_Post_3.5_4hr	Both	4.574	Down	Up	No	No
ARSA	transcript-rna-seq	blood	RE_Post_3.5_4hr	Both	4.316	Up	Up	Yes	No
TNFSF10	transcript-rna-seq	blood	RE_Post_3.5_4hr	Both	4.725	Up	Up	Yes	No
SIGLEC9	transcript-rna-seq	blood	RE_Post_3.5_4hr	Both	3.006	Up	Up	Yes	No
COL18A1	transcript-rna-seq	blood	RE_Post_3.5_4hr	Both	4.739	Up	Up	Yes	No
CAMKK1	transcript-rna-seq	blood	RE_Post_3.5_4hr	RE	1.338	Up	Up	Yes	No
NINJ1	transcript-rna-seq	blood	RE_Post_3.5_4hr	RE	3.722	Up	Up	Yes	Yes
EPS8L2	transcript-rna-seq	blood	RE_Post_3.5_4hr	Both	4.215	Down	Up	No	No
LSP1	transcript-rna-seq	blood	RE_Post_3.5_4hr	Both	4.374	Up	Up	Yes	No
ST6GAL1	transcript-rna-seq	blood	RE_Post_3.5_4hr	Both	4.346	Down	Up	No	No
SKAP1	transcript-rna-seq	blood	RE_Post_3.5_4hr	Both	1.445	Down	Up	No	No
CD5	transcript-rna-seq	blood	RE_Post_3.5_4hr	Both	4.03	Down	Up	No	No
CD300C	transcript-rna-seq	blood	RE_Post_3.5_4hr	Both	2.303	Down	Down	Yes	Yes
PHOSPHO1	transcript-rna-seq	blood	RE_Post_3.5_4hr	Both	4.398	Up	Up	Yes	No
ADGRE2	transcript-rna-seq	blood	RE_Post_3.5_4hr	Both	2.208	Up	Up	Yes	No
NPDC1	transcript-rna-seq	blood	RE_Post_3.5_4hr	Both	1.918	Down	Up	No	No
LAIR1	transcript-rna-seq	blood	RE_Post_3.5_4hr	Both	3.602	Down	Down	Yes	Yes
CD22	transcript-rna-seq	blood	RE_Post_3.5_4hr	Both	4.655	Down	Up	No	No
CD74	transcript-rna-seq	blood	RE_Post_3.5_4hr	Both	4.533	Down	Down	Yes	Yes
CD8A	transcript-rna-seq	blood	RE_Post_3.5_4hr	Both	4.825	Down	Up	No	No
MIA	transcript-rna-seq	blood	RE_Post_3.5_4hr	RE	5	Up	Down	No	Yes
DDR1	transcript-rna-seq	blood	RE_Post_3.5_4hr	Both	4.645	Down	Down	Yes	Yes
IDUA	transcript-rna-seq	blood	RE_Post_3.5_4hr	RE	4.45	Down	Up	No	No
CORO1A	transcript-rna-seq	blood	RE_Post_3.5_4hr	RE	4.381	Up	Up	Yes	No
LY9	transcript-rna-seq	blood	RE_Post_3.5_4hr	RE	1.857	Down	Up	No	No
PGLYRP1	transcript-rna-seq	blood	RE_Post_3.5_4hr	Both	4.663	Up	Up	Yes	No
APEX1	transcript-rna-seq	blood	RE_Post_3.5_4hr	RE	2.25	Down	Up	No	No
RGMA	transcript-rna-seq	blood	RE_Post_3.5_4hr	RE	2.181	Up	Down	No	Yes
CD79B	transcript-rna-seq	blood	RE_Post_3.5_4hr	Both	4.603	Down	Up	No	No
